# Development and Characterization of Patient-Derived Xenografts from Non-Small Cell Lung Cancer Brain Metastases

**DOI:** 10.1101/2020.06.02.130062

**Authors:** Andrew M. Baschnagel, Saakshi Kaushik, Arda Durmaz, Steve Goldstein, Irene M. Ong, Lindsey Abel, Paul A. Clark, Ticiana Leal, Darya Buehler, Gopal Iyer, Jacob G. Scott, Randall J. Kimple

**Affiliations:** Department of Human Oncology, School of Medicine and Public Health, University of Wisconsin, Madison, WI, USA; University of Wisconsin Carbone Cancer Center, School of Medicine and Public Health, University of Wisconsin, Madison, WI, USA; Case Western Reserve University, Cleveland, OH 44195, USA; Department of Biostatistics and Medical Informatics, University of Wisconsin School of Medicine and Public Health, University of Wisconsin, Madison, WI, USA; Department of Obstetrics and Gynecology, University of Wisconsin School of Medicine and Public Health, University of Wisconsin, Madison, WI, USA; Department of Medicine, Division of Hematology/Oncology, School of Medicine and Public Health, University of Wisconsin, Madison, WI, USA; Department of Pathology and Laboratory Medicine, University of Wisconsin School of Medicine and Public Health, University of Wisconsin, Madison, WI, USA; Department of Radiation Oncology, Taussig Cancer Institute, Cleveland Clinic, 10201 Carnegie Ave, Cleveland, OH 44195, USA

**Keywords:** non-small cell lung cancer, brain metastasis, patient-derived xenografts

## Abstract

**Introduction:** The purpose of this study was to establish and characterize a direct-from patient-derived xenograft (PDX) model of non-small cell lung cancer (NSCLC) brain metastases.

**Methods:** Surgically obtained tissue was implanted subcutaneously and as orthotopic intracranial implants into immunodeficient mice. Histology and DNA loci were compared between original tumor and subsequent PDX passages. Tumors underwent RNA and DNA sequencing and relevant therapeutic targets were identified. Tumor growth rates were assessed following treatment with radiation, MEK inhibitor selumetinib, or MET inhibitor savolitinib. Cell lines were established.

**Results:** Nine NSCLC brain metastases PDXs were established. Morphologically, strong retention of cytoarchitectural features was observed between original patient tumor and subcutaneous and intracranial tumors. Short tandem repeat analysis demonstrated strong concordance between patient tumors and subsequent PDX passages. Transcriptome and mutation analysis revealed high correlation between matched patient and PDX samples. Significant growth inhibition occurred with radiation, with selumetinib in tumors harboring *KRAS* G12C mutations and with savolitinib in a tumor with *MET* exon 14 skipping mutation. The combination of radiation and savolitinib resulted in significant tumor growth delay compared to radiation or savolitinib alone our MET exon 14 skipping mutation PDX. Early passage cell strains showed high consistency between patient and PDX tumors.

**Conclusion:** We have established a robust human xenograft model system for investigating NSCLC brain metastases. These PDXs and cell lines show strong phenotypic and molecular correlation with the original patient tumors and provide a valuable resource for testing preclinical therapeutics.
