## Supplementary material for "Development and Characterization of Patient-Derived Xenografts from Non-Small Cell Lung Cancer Brain Metastases": Table S3: KEGG (Kyoto Encyclopedia of Genes and Genomes) Pathways

### Sheet: qValue positive log fold change
geneset	URL	size	qValue	direction
KEGG_ALLOGRAFT_REJECTION	http://software.broadinstitute.org/gsea/msigdb/cards/KEGG_ALLOGRAFT_REJECTION	27	0	DOWN
KEGG_ASTHMA	http://software.broadinstitute.org/gsea/msigdb/cards/KEGG_ASTHMA	15	0	DOWN
KEGG_AUTOIMMUNE_THYROID_DISEASE	http://software.broadinstitute.org/gsea/msigdb/cards/KEGG_AUTOIMMUNE_THYROID_DISEASE	29	0	DOWN
KEGG_CELL_ADHESION_MOLECULES_CAMS	http://software.broadinstitute.org/gsea/msigdb/cards/KEGG_CELL_ADHESION_MOLECULES_CAMS	122	0	DOWN
KEGG_CHEMOKINE_SIGNALING_PATHWAY	http://software.broadinstitute.org/gsea/msigdb/cards/KEGG_CHEMOKINE_SIGNALING_PATHWAY	162	0	DOWN
KEGG_COMPLEMENT_AND_COAGULATION_CASCADES	http://software.broadinstitute.org/gsea/msigdb/cards/KEGG_COMPLEMENT_AND_COAGULATION_CASCADES	53	0	DOWN
KEGG_CYTOKINE_CYTOKINE_RECEPTOR_INTERACTION	http://software.broadinstitute.org/gsea/msigdb/cards/KEGG_CYTOKINE_CYTOKINE_RECEPTOR_INTERACTION	185	0	DOWN
KEGG_ECM_RECEPTOR_INTERACTION	http://software.broadinstitute.org/gsea/msigdb/cards/KEGG_ECM_RECEPTOR_INTERACTION	77	0	DOWN
KEGG_GRAFT_VERSUS_HOST_DISEASE	http://software.broadinstitute.org/gsea/msigdb/cards/KEGG_GRAFT_VERSUS_HOST_DISEASE	30	0	DOWN
KEGG_HEMATOPOIETIC_CELL_LINEAGE	http://software.broadinstitute.org/gsea/msigdb/cards/KEGG_HEMATOPOIETIC_CELL_LINEAGE	66	0	DOWN
KEGG_INTESTINAL_IMMUNE_NETWORK_FOR_IGA_PRODUCTION	http://software.broadinstitute.org/gsea/msigdb/cards/KEGG_INTESTINAL_IMMUNE_NETWORK_FOR_IGA_PRODUCTION	34	0	DOWN
KEGG_LEISHMANIA_INFECTION	http://software.broadinstitute.org/gsea/msigdb/cards/KEGG_LEISHMANIA_INFECTION	66	0	DOWN
KEGG_NEUROACTIVE_LIGAND_RECEPTOR_INTERACTION	http://software.broadinstitute.org/gsea/msigdb/cards/KEGG_NEUROACTIVE_LIGAND_RECEPTOR_INTERACTION	148	0	DOWN
KEGG_TYPE_I_DIABETES_MELLITUS	http://software.broadinstitute.org/gsea/msigdb/cards/KEGG_TYPE_I_DIABETES_MELLITUS	34	0	DOWN
KEGG_VIRAL_MYOCARDITIS	http://software.broadinstitute.org/gsea/msigdb/cards/KEGG_VIRAL_MYOCARDITIS	58	0	DOWN
KEGG_FOCAL_ADHESION	http://software.broadinstitute.org/gsea/msigdb/cards/KEGG_FOCAL_ADHESION	185	8.27125e-05	DOWN
KEGG_LEUKOCYTE_TRANSENDOTHELIAL_MIGRATION	http://software.broadinstitute.org/gsea/msigdb/cards/KEGG_LEUKOCYTE_TRANSENDOTHELIAL_MIGRATION	104	8.7882e-05	DOWN
KEGG_PRIMARY_IMMUNODEFICIENCY	http://software.broadinstitute.org/gsea/msigdb/cards/KEGG_PRIMARY_IMMUNODEFICIENCY	28	0.000145474	DOWN
KEGG_ANTIGEN_PROCESSING_AND_PRESENTATION	http://software.broadinstitute.org/gsea/msigdb/cards/KEGG_ANTIGEN_PROCESSING_AND_PRESENTATION	57	0.000153555	DOWN
KEGG_CALCIUM_SIGNALING_PATHWAY	http://software.broadinstitute.org/gsea/msigdb/cards/KEGG_CALCIUM_SIGNALING_PATHWAY	137	0.00019894	DOWN
KEGG_RIBOSOME	http://software.broadinstitute.org/gsea/msigdb/cards/KEGG_RIBOSOME	84	0.000713877	UP
KEGG_ALDOSTERONE_REGULATED_SODIUM_REABSORPTION	http://software.broadinstitute.org/gsea/msigdb/cards/KEGG_ALDOSTERONE_REGULATED_SODIUM_REABSORPTION	35	0.00209226	DOWN
KEGG_VASCULAR_SMOOTH_MUSCLE_CONTRACTION	http://software.broadinstitute.org/gsea/msigdb/cards/KEGG_VASCULAR_SMOOTH_MUSCLE_CONTRACTION	92	0.0111502	DOWN
KEGG_AMINOACYL_TRNA_BIOSYNTHESIS	http://software.broadinstitute.org/gsea/msigdb/cards/KEGG_AMINOACYL_TRNA_BIOSYNTHESIS	41	0.0150306	UP
KEGG_NATURAL_KILLER_CELL_MEDIATED_CYTOTOXICITY	http://software.broadinstitute.org/gsea/msigdb/cards/KEGG_NATURAL_KILLER_CELL_MEDIATED_CYTOTOXICITY	99	0.016283	DOWN
KEGG_ARRHYTHMOGENIC_RIGHT_VENTRICULAR_CARDIOMYOPATHY_ARVC	http://software.broadinstitute.org/gsea/msigdb/cards/KEGG_ARRHYTHMOGENIC_RIGHT_VENTRICULAR_CARDIOMYOPATHY_ARVC	63	0.0195835	DOWN

### Sheet: qValue negative log fold change
geneset	URL	size	qValue	direction
KEGG_ALZHEIMERS_DISEASE	http://software.broadinstitute.org/gsea/msigdb/cards/KEGG_ALZHEIMERS_DISEASE	141	0	DOWN
KEGG_CELL_CYCLE	http://software.broadinstitute.org/gsea/msigdb/cards/KEGG_CELL_CYCLE	121	0	DOWN
KEGG_DNA_REPLICATION	http://software.broadinstitute.org/gsea/msigdb/cards/KEGG_DNA_REPLICATION	36	0	DOWN
KEGG_HUNTINGTONS_DISEASE	http://software.broadinstitute.org/gsea/msigdb/cards/KEGG_HUNTINGTONS_DISEASE	155	0	DOWN
KEGG_OOCYTE_MEIOSIS	http://software.broadinstitute.org/gsea/msigdb/cards/KEGG_OOCYTE_MEIOSIS	100	0	DOWN
KEGG_PARKINSONS_DISEASE	http://software.broadinstitute.org/gsea/msigdb/cards/KEGG_PARKINSONS_DISEASE	106	0	DOWN
KEGG_PATHOGENIC_ESCHERICHIA_COLI_INFECTION	http://software.broadinstitute.org/gsea/msigdb/cards/KEGG_PATHOGENIC_ESCHERICHIA_COLI_INFECTION	53	0	DOWN
KEGG_PROTEASOME	http://software.broadinstitute.org/gsea/msigdb/cards/KEGG_PROTEASOME	41	0	DOWN
KEGG_STEROID_BIOSYNTHESIS	http://software.broadinstitute.org/gsea/msigdb/cards/KEGG_STEROID_BIOSYNTHESIS	16	0	DOWN
KEGG_SYSTEMIC_LUPUS_ERYTHEMATOSUS	http://software.broadinstitute.org/gsea/msigdb/cards/KEGG_SYSTEMIC_LUPUS_ERYTHEMATOSUS	112	0	DOWN
KEGG_REGULATION_OF_ACTIN_CYTOSKELETON	http://software.broadinstitute.org/gsea/msigdb/cards/KEGG_REGULATION_OF_ACTIN_CYTOSKELETON	184	0.00037924	DOWN
KEGG_P53_SIGNALING_PATHWAY	http://software.broadinstitute.org/gsea/msigdb/cards/KEGG_P53_SIGNALING_PATHWAY	66	0.000583119	DOWN
KEGG_PATHWAYS_IN_CANCER	http://software.broadinstitute.org/gsea/msigdb/cards/KEGG_PATHWAYS_IN_CANCER	293	0.00680983	DOWN
